# Regulation of HDAC2-PDX1 by RNF125 defines pancreatic cancer development

**DOI:** 10.1101/2020.01.06.896555

**Authors:** Erez Hasnis, Hyungsoo Kim, Sachin Verma, Yongmei Feng, Ronit Almog, Sivan Matsliah, Vera Vavinskaya, Ron Apelbaum, Offir Ben-Ishay, David Tuveson, Rosalie Sears, Ze’ev A. Ronai

**Author notes:** Correspondence – Ze’ev A Ronai.

## Abstract

There is an urgent need to define mechanisms underlying pancreatic adenocarcinoma (PDA) development. Our studies of ubiquitin ligases that may underlie PDA development led us to identify and characterize RNF125. We show that RNF125 exhibits nuclear expression in acinar cells, with reduced and largely cytosolic expression in ductal cells, PanIN and PDA specimens. We find that RNF125 interacts with histone deacetylase 2 (HDAC2) and promotes its non-canonical K63-linked ubiquitination. Inhibition of HDAC2 activity by RNF125 resulted in elevated expression of the pancreatic and duodenal homeobox 1 (PDX1). Correspondingly, inhibition of RNF125 expression enhanced organoid growth in culture and orthotopic tumor development. Conversely, restoration of PDX1 levels in human or mouse PDA cells and organoids depleted of RNF125, inhibited cell proliferation and growth, while expression of HDAC2 enhanced it. Notably, higher expression of RNF125 and PDX1 coincided with differentiated tumor phenotypes, and better outcome in PDA patients. In demonstrating the importance of RNF125 control of PDX1 expression via HDAC2 ubiquitination in PDA development, our findings highlight markers (RNF125, PDX1) and targets (HDAC2) for monitoring and possible treatment of PDA.
