## Supplementary material for "Regulation of HDAC2-PDX1 by RNF125 defines pancreatic cancer development": Tables 1,2 and Supp Table 1

### Sheet: Table 1
		Table 1: Clinical-Pathological Characteristics of Eligible Patients In the Study Cohort
		Patient Code	RNF125 Status	Sex (M/F)	Age (ys)	Grade of Differentiation	Death or Reccurence (Y/N)	Time to Death/Reccurence (ms)	Maximal Time to Reccurence-Free Follow-Up (ms)
		1	Low	F	71	Mod	Y	3
		3	High	M	83	Well	N		36
		6	Low	F	68	U	Y	2
		7	High	F	68	Mod	Y	24
		9	Low	F	73	Well	N		28
		11	Low	F	58	Poor	Y	2
		12	Low	F	63	U	Y	9
		14	Low	M	61	Well	Y	3
		15	Low	F	83	Poor	Y	4
		16	Low	F	69	Mod	Y	10
		19	Low	F	66	Well	Y	11
		20	Low	M	77	Well	Y	18
		21	Low	F	68	Well	Y	9
		24	Low	F	78	Mod	Y	21
		26	Low	M	78	Mod	Y	10
		28	Low	M	68	Poor	Y	2
		29	Low	M	69	Mod	Y	6
		30	High	M	64	Mod	Y	16
		32	Low	F	66	Mod-Poor	Y	3
		33	Low	M	71	Well-Mod	Y	1
		34	High	F	67	Well	N		34
		35	Low	M	60	Poor	Y	3
			Well - Well Differentiated
			Mod - Moderately Differentiated
			Poor - Poorly Differentiated
			U - Undetermined

### Sheet: Table 2
		Table 2. Clinical-Pathological Characteristics in the stained TMA (n = 84)
				RNF125Neg	RNF125Low	RNF125High
		No. of cases		n = 49	n = 26	n = 9
		Age (average±SD, ys)		53.2±9	55.2±10	51.4±3.8
		Sex (M/F)		30:19 (1:0.63)	16:10 (1:0.625)	6:3 (1:0.5)
		T stage	T1	1 (2%)	1 (3.8%)	0 (0%)
			T2	24 (49%)	9 (34.6%)	4 (44.5%)
			T3	22 (45%)	16 (61.5%)	5 (55.5%)
			T4	2 (4%)	0 (0%)	0 (0%)
		N stage	N0	44 (89.8%)	24 (92%)	8 (88.9%)
			N1	5 (10.2%)	2 (8%)	1 (11.2%)
		Grade	Well diff	8 (20%)	12 (52.25)	4 (44.4%)
			Mod diff	17 (42.5%)	3 (13%)	3 (33.3%)
			Poor diff	15 (37..5%)	8 (34.8%)	2 (22.2%)
		Well diff - Well Differentiated
		Mod diff - Moderately Differentiated
		Poor diff - Poorly Differentiated

### Sheet: Table S1
	Mass-spectrometry results for RNF125RM
Protein	Gene name	Protein.names	nFeatures	Control_R1	Control_R2	Control_R3	RNF125RM_R1	RNF125RM_R2	RNF125RM_R3	Cell Compartment
P23381	WARS	Tryptophan--tRNA ligase, cytoplasmic;T1-TrpRS;T2-TrpRS	11	21.9343	21.7587	22.1601	24.5148	24.128	23.6477	nucleus (GO:0005634)
Q96EQ8	RNF125	E3 ubiquitin-protein ligase RNF125	11				27.2768	27.0482	26.5722
P49257	LMAN1	Protein ERGIC-53	6		21.2971		23.6282	23.3343	23.6067
Q14764	MVP	Major vault protein	6				22.1155	22.2389	22.1785	nucleus (GO:0005634)
Q15646	OASL	2-5-oligoadenylate synthase-like protein	5				21.9963	21.2672	21.0378	nucleus (GO:0005634)
P62633	CNBP	Cellular nucleic acid-binding protein	4				21.2998	20.5912	20.48	nucleus (GO:0005634)
Q9Y4L1	HYOU1	Hypoxia up-regulated protein 1	4				21.8072	21.2836	21.5953
O43852	CALU	Calumenin	3				22.9138	22.7066
Q15293	RCN1	Reticulocalbin-1	3				24.4303	23.7427	23.7676
Q9NWH9	SLTM	SAFB-like transcription modulator	3				21.1563	22.6396	21.7527	nucleus (GO:0005634)
B2RTY4	MYO9A	Unconventional myosin-IXa	2				22.9318	23.1837
P22102	GART	Trifunctional purine biosynthetic protein adenosine-3;Phosphoribosylamine--glycine ligase;Phosphoribosylformylglycinamidine cyclo-ligase;Phosphoribosylglycinamide formyltransferase	2				20.7903	20.6704
A6NDR6	MEIS3P1	Putative homeobox protein Meis3-like 1	1				25.1952	25.3049
A6NH52	TVP23A	Golgi apparatus membrane protein TVP23 homolog A	1				20.7069		20.8336
P0DN79;P35520	CBS	Cystathionine beta-synthase	1				20.8991	20.8113		nucleus (GO:0005634)
P20042	EIF2S2	Eukaryotic translation initiation factor 2 subunit 2	1				22.0978		21.4715
P31949	S100A11	Protein S100-A11;Protein S100-A11, N-terminally processed	1				21.8194	22.2785	22.681	nucleus (GO:0005634)
Q01469	FABP5	Fatty acid-binding protein, epidermal	1				20.553		21.5469	nucleus (GO:0005634)
Q08945	SSRP1	FACT complex subunit SSRP1	1				22.7013	22.8806		nucleus (GO:0005634)
Q12904	AIMP1	Aminoacyl tRNA synthase complex-interacting multifunctional protein 1;Endothelial monocyte-activating polypeptide 2	1				20.4584		20.9009	nucleus (GO:0005634)
Q5QJE6	DNTTIP2	Deoxynucleotidyltransferase terminal-interacting protein 2	1					21.2575	20.4166	nucleus (GO:0005634)
Q5T280	C9orf114	Putative methyltransferase C9orf114	1					22.4569	21.6636
Q6P996	PDXDC1	Pyridoxal-dependent decarboxylase domain-containing protein 1	1					26.4108	26.4292
Q8TAE8	GADD45GIP1	Growth arrest and DNA damage-inducible proteins-interacting protein 1	1				22.047	21.4256		nucleus (GO:0005634)
Q92769	HDAC2	Histone deacetylase 2	1				21.6588	21.8421		nucleus (GO:0005634)
Q96LI6	HSFY1	Heat shock transcription factor, Y-linked	1					24.3875	25.1408	nucleus (GO:0005634)
Q9GZV4;Q6IS14;P63241	EIF5A2	Eukaryotic translation initiation factor 5A-2;Eukaryotic translation initiation factor 5A-1-like;Eukaryotic translation initiation factor 5A-1	1				22.9753	21.2159		nucleus (GO:0005634)

### Sheet: Table S2
Table S1: List of primers used in RT-PCR reactions
Gene	species	Forward	Reverse
RNF125#1	human	TGCCGTTTAATACCCGATGAGA	ACAAAGTGTGACTAACTTGCAGA
RNF125#2	human	GTGGACCTGTCCTTATTGCCG	ACACTCAGCGCAGTTCTTATAC
RNF125	mouse	TGACATGAGGGCGCACATAAG	TGGTGTCGCCAAGTTCTAGC
PDX1	human	AACTCTACCAAAGCTCACGCG	GTAGGCGCCGCCTGC
PDX1	mouse	TTCCCGAATGGAACCGAGC	GCGTGAGCTTTGGTGGATT
NR5A2	human	CTCTGACCTGACCATTTCCTCT	TGTCATAGTCTGTAGGAGGCAAG
NR5A2	mouse	TCTGAGCCATGTAGCCTTGC	GGAAAGTGACCATAGGGTTGGTA
MIST1	mouse	GCTGACCGCCACCATACTTAC	TGTGTAGAGTAGCGTTGCAGG
GATA6	mouse	TTGCTCCGGTAACAGCAGTG	GTGGTCGCTTGTGTAGAAGGA
PTF1a	mouse	TCCCATCCCCTTACTTTGATGA	GTAGCAGTATTCGTGTAGCTGG
SOX9	mouse	CAGCCCCTTCAACCTTCCTC	TGATGGTCAGCGTAGTCGTATT
FGF10	mouse	TTTGGTGTCTTCGTTCCCTGT	TAGCTCCGCACATGCCTTC
AMY	mouse	TTGCCAAGGAATGTGAGCGAT	CCAAGGTCTTGATGGGTTATGAA
CPA1	mouse	TGCTGGTTACAGAGCACCC	CATTGATGGGACGACCTTCAAA
PNLIP	mouse	CTGGGAGCAGTAGCTGGAAG	AGCGGGTGTTGATCTGTGC
CHGA	mouse	CCAAGGTGATGAAGTGCGTC	GGTGTCGCAGGATAGAGAGGA
INS2	mouse	CCCTGCTGGCCCTGCTCTT	AGGTCTGAAGGTCACCTGCT
E-cad	human	ATTTTTCCCTCGACACCCGAT	TCCCAGGCGTAGACCAAGA
E-cad	mouse	CACCTGGAGAGAGGCCATGT	TGGGAAACATGAGCAGCTCT
N-cad	human	TTTGATGGAGGTCTCCTAACACC	ACGTTTAACACGTTGGAAATGTG
N-cad	mouse	ATGTGCCGGATAGCGGGAGC	TACACCGTGCCGTCCTCGTC
vimentin	human	AGTCCACTGAGTACCGGAGAC	CATTTCACGCATCTGGCGTTC
vimentin	mouse	CGTCCACACGCACCTACAG	GGGGGATGAGGAATAGAGGCT
SSRP1	human	CTCCTCGTGGTCGTTATGACA	AGGGGATCTTGTAGTCAAAGGTC
S100A11	human	CTGAGCGGTGCATCGAGTC	TGTGAAGGCAGCTAGTTCTGTA
OASL	human	CTGATGCAGGAACTGTATAGCAC	CACAGCGTCTAGCACCTCTT
HDAC2	human	GAGCTGTGAAGTTAAACCGACA	ACCGTCATTACACGATCTGTTG
HDAC2	mouse	GGAGGAGGCTACACAATCCG	TCTGGAGTGTTCTGGTTTGTCA
CNBP	human	AAACTGGTCATGTAGCCATCAAC	AATTGTGCATTCCCGTGCAAG
EIF5A2	human	GCTTCCAGCACTTACCCTATG	ACTATTTTGCATGGTCGTCCTTT
CBS	human	GGCCAAGTGTGAGTTCTTCAA	GGCTCGATAATCGTGTCCCC
AIMP1	human	GGTACTCCACTGCACGCTAAT	CCAGAAGATACGGTTGTTACTGC
WARS	human	TGACGGATGACGAGAAGTATCT	GCCGAAAATGCCTTTCACTTG
MVP	human	TACATCCGGCAGGACAATGAG	CTGTGCAGTAGTGACGTGGG
HSFY1	human	AGAACATCACTTTCAGCCATGC	CAGCAACCAGGAATCTCCACT
GADD45GIP1	human	GCACGCAGCCTACTAGGTG	CGAACTGCTTAGCCGCGTA
FABP5	human	TGAAGGAGCTAGGAGTGGGAA	TGCACCATCTGTAAAGTTGCAG
SLTM	human	ATGGAAAGGTTCTGAGTGCAAA	ATGTGCAATACACCTGGACAC
DNTTIP2	human	AAAGTTCCGGGCAAAAGAGTT	GTCTGTGATTCAGCAGTAGTTCG
PDX1 promoter	mouse	TGCCTCAGTGCCCTTTACTC	CTAAGAGTGCT CTGGGCTCTG
PDGFA	mouse	GAGGAAGCCGAGATACCCC	TGCTGTGGATCTGACTTCGAG
PDGFB	mouse	CATCCGCTCCTTTGATGATCTT	GTGCTCGGGTCATGTTCAAGT
TGFB1	mouse	CAATTCCTGGCGATACCTCAG	GCACAACTCCGGTGACATCAA
TGFB2	mouse	CTTCGACGTGACAGACGCT	GCAGGGGCAGTGTAAACTTATT
TGFB3	mouse	CCTGGCCCTGCTGAACTTG	TTGATGTGGCCGAAGTCCAAC
